# Single Cell Multimodal Analyses Reveal Epigenomic and Transcriptomic Basis for Birth Defects in Maternal Diabetes

**DOI:** 10.1101/2022.07.25.501463

**Authors:** Tomohiro Nishino, Sanjeev S. Ranade, Angelo Pelonero, Benjamin J. van Soldt, Lin Ye, Michael Alexanian, Frances Koback, Yu Huang, Nandhini Sadagopan, Arun Padmanabhan, Reuben Thomas, Joke G. van Bemmel, Casey A. Gifford, Mauro W. Costa, Deepak Srivastava

**Affiliations:** Gladstone Institutes, San Francisco, CA, USA; Roddenberry Center for Stem Cell Biology and Medicine at Gladstone, San Francisco, CA, USA; Division of Cardiology, Department of Medicine, University of California, San Francisco, CA, USA; Division of Cardiology, Department of Pediatrics, University of California, San Francisco, CA, USA; Department of Biochemistry and Biophysics, University of California, San Francisco, CA, USA

## Abstract

Birth defects occur in ∼6% of all live births and can be caused by combinations of genetic and environmental influences^1^. Large-scale DNA sequencing efforts are revealing genetic influences^2,3^, but investigations into the contributions of environmental factors have largely been limited to association studies with limited mechanistic insight. Hyperglycemia present in pre-gestational diabetic mothers is among the most frequent environmental contributor to congenital defects and results in an increased incidence of congenital heart defects and craniofacial anomalies^4^. However, the cell types involved and underlying mechanisms by which maternal hyperglycemia affects these regions are unknown. Here, we utilized multi-modal single cell analyses to reveal that maternal diabetes affects the epigenomic and transcriptomic state of specific subsets of cardiac and craniofacial progenitors during embryogenesis. A previously unrecognized subpopulation of anterior heart field progenitors expressing *Alx3* acquired a more posterior identity in response to maternal hyperglycemia, based on gene expression and chromatin status. Similarly, a sub-population of neural crest-derived cells in the second pharyngeal arch, which contributes to craniofacial structures, also displayed abnormalities in cell specification and patterning. Analysis of differentially accessible chromatin regions demonstrated that disrupted patterning was associated with increased intrinsic retinoic acid signaling in affected cell types in response to maternal diabetes and hyperglycemia. This work demonstrates how an environmental insult can have highly selective epigenomic consequences on discrete cell types leading to developmental patterning defects.

---

Cardiac and craniofacial birth defects often occur in conjunction due to shared cardio-pharyngeal and neural crest-derived progenitors, and reciprocal signaling between the two populations^5,6^. Numerous genetic syndromes affect both regions, as do environmental influences. Among the latter, pregestational maternal diabetes (PGDM), and the associated hyperglycemia, is relatively common given the increasing prevalence of type II diabetes worldwide, and leads to a 4 to 5-fold increase in the incidence of birth defects^7^. Similarly, heart and craniofacial regions are also severely affected upon rare external exposure to retinoic acid^8^. Retinoic acid embryopathy is related to disruption of anterior-posterior patterning, particularly through dysregulation of the Hox code in pharyngeal arches and specification of the anterior and posterior regions of second heart field progenitors that contribute to the outflow and inflow tracts of the heart, respectively^9,10^. The mechanisms by which hyperglycemia increases the risk for birth defects are unclear, although there is some evidence that oxidative stress and increases in the metabolite beta hydroxybutyrate may lead to epigenomic changes^11-14^. To address this question, we analyzed the epigenomic landscape during mouse development at single cell resolution and deciphered cell-specific mechanisms that result in malformations.
