## Extended Data Table 1 for "Single Cell Multimodal Analyses Reveal Epigenomic and Transcriptomic Basis for Birth Defects in Maternal Diabetes"

### Sheet: WT
Extended Data Table 1
The detected cardiac phenotypes at E18.5 or P0 from VEH or STZ treated females (This is supplemetary data for Extended Data Figure 1b)
	VEH	STZ
Total	5	25
Normal	5	15
Abnormal	0	10
ASD	0	6
VSD	0	1
AVSD	0	1
Thinner RV wall	0	3
