## Extended Data Table 2 for "Single Cell Multimodal Analyses Reveal Epigenomic and Transcriptomic Basis for Birth Defects in Maternal Diabetes"

### Sheet: Sheet1
Extended Data Table 2
RXR(NR),DR1	P_val_adj		RXR(NR),DR1	P_val_adj
NC-prog	1.05726e-05		AHF1	2.64733e-07
SMC	0.750222		pSHF1/2	1.71701e-100
SMC-prog	4.47283e-19		ParaxialMeso1	2.02837e-13
PA2	6.91884e-170		AHF2	4.56809e-25
PA3/4/6	6.78995e-13		ParaxialMeso2	2.33381e-12
RAR:RXR(NR),DR5	P_val_adj		RAR:RXR(NR),DR5	P_val_adj
NC-prog	0.000419702		AHF1	3.07219e-10
SMC	0.933236		pSHF1/2	1.14253e-67
SMC-prog	0.0034041		ParaxialMeso1	1.97632e-09
PA2	1.2441e-68		AHF2	3.47986e-24
PA3/4/6	2.32707e-08		ParaxialMeso2	5.26683e-06
Statistical data for Extended Data Figure 8 a and 8b
Gray highlighted cell types showed the statistical differences in a designated TF enrichment between conditions.
