## Extended Data Table 3 for "Single Cell Multimodal Analyses Reveal Epigenomic and Transcriptomic Basis for Birth Defects in Maternal Diabetes"

### Sheet: Table_3a
Extended Data Table 3
The list of primers to be used for cloning candidate distal regulatory regions.
Enhancer	5' & 3' Overhang	5' &3' Enhance seq	Primer	Pruduct size (bp)
Tfap2a-Enh-S	CCTGAGCTCGCTAGCCTCGAG	GACACAGTAGCACTTGGTTCA	CCTGAGCTCGCTAGCCTCGAGGACACAGTAGCACTTGGTTCA	501
Tfap2a-Enh-AS	TACCCTCTAGTGTCTAAGCTT	ATATAAGACAGCAAATAAATGGTCGCA	TACCCTCTAGTGTCTAAGCTTATATAAGACAGCAAATAAATGGTCGCA
Nr2f1-Enh-S	CCTGAGCTCGCTAGCCTCGAG	ATGAAATTTGGGATTAGGGTGTA	CCTGAGCTCGCTAGCCTCGAGATGAAATTTGGGATTAGGGTGTA	501
Nr2f1-Enh-AS	TACCCTCTAGTGTCTAAGCTT	TACAAGAATTTGAAATGATAATCA	TACCCTCTAGTGTCTAAGCTTTACAAGAATTTGAAATGATAATCA

### Sheet: Table_3b
Extended Data Table 3
The list of primers to be used for generating the TF binding motif deletion mutant.
	Sequence
Tfap2-Del-F	GGCCAGTCAGAGCCATCAGTCCACTGCCCAGACACAGAGGC
Tfap2-Del-R	GCCTCTGTGTCTGGGCAGTGGACTGATGGCTCTGACTGGCC
Nr2f-Del-F	TGTTTCAGAACAAGACTTGACTTCGCTTCTGTAGTCTGCTGT
Nr2f-Del-R	ACAGCAGACTACAGAAGCGAAGTCAAGTCTTGTTCTGAAACA
